# The role of alternative splicing in marine-freshwater divergence in threespine stickleback

**DOI:** 10.1101/2024.06.14.598968

**Authors:** Carlos E. Rodríguez-Ramírez, Catherine L. Peichel

**Affiliations:** Division of Evolutionary Ecology, Institute of Ecology and Evolution, University of Bern, Bern 3012, Switzerland

**Keywords:** adaptation, alternative splicing, threespine stickleback, regulatory evolution, gene expression, gill

## Abstract

Alternative splicing (AS) regulates which parts of a gene are kept in the messenger RNA and has long been appreciated as a mechanism to increase the diversity of the proteome within eukaryotic species. There is a growing body of evidence that AS might also play an important role in adaptive evolution. However, the overall contribution of AS to phenotypic evolution and adaptation is still unknown. In this study we asked whether AS played a role in adaptation to divergent marine and freshwater habitats in threespine stickleback (*Gasterosteus aculeatus*). Using two published gill RNAseq datasets, we identified differentially expressed and differentially spliced genes (DEGs and DSGs) between population pairs of marine-freshwater stickleback in the Northeast Pacific and tested whether they are preferentially found in regions of the genome involved in freshwater-marine divergence. We found over one hundred DSGs, and they were found more often than expected by chance in peaks of genetic divergence and quantitative trait loci (QTL) that underlie phenotypic divergence between ecotypes. The enrichment of DSGs in these regions is similar to the enrichment of DEGs. Furthermore, we find that among the different types of AS, mutually exclusive exon splicing is the most strongly correlated with genetic divergence between ecotypes. Taken together, our results suggests that AS might have played a role in the adaptive divergence of marine and freshwater sticklebacks and that some types of AS might contribute more than others to adaptation.
