## Supplementary material for "The role of alternative splicing in marine-freshwater divergence in threespine stickleback": Table S1 - RNAseq data used

### Sheet: Sheet1
Table S1 - RNAseq samples used in this study and quality metrics for genome mapping
study	sra_id	ecotype	treatment	sex	population	country	percentage of uniquely mapped reads	uniquely mapped reads (million reads)	percentage of reads assigned to a feature	reads assigned to a feature	% duplicates pair 1	% GC pair 1	avg. length pair 1	million sequences pair 1	% duplicates pair 2	% GC pair 2	avg. length pair 2	million sequences pair 2
Gibbons et al., 2017	SRR5237996	freshwater	0ppt	NA	Trout Lake	Canada	0.769	10.6	0.53	8.9	0.424	0.5	101 bp	15	0.372	0.49	101 bp	15
Gibbons et al., 2017	SRR5237997	freshwater	0ppt	NA	Trout Lake	Canada	0.77	11.4	0.508	9.7	0.45	0.5	101 bp	15.5	0.416	0.49	101 bp	15.5
Gibbons et al., 2017	SRR5237998	freshwater	0ppt	NA	Trout Lake	Canada	0.736	16	0.425	13.1	0.483	0.49	101 bp	23	0.456	0.49	101 bp	23
Gibbons et al., 2017	SRR5237999	freshwater	0ppt	NA	Trout Lake	Canada	0.748	12.7	0.474	10.8	0.463	0.5	101 bp	18.1	0.43	0.5	101 bp	18.1
Gibbons et al., 2017	SRR5238000	freshwater	0ppt	NA	Trout Lake	Canada	0.699	12.7	0.369	10.4	0.48	0.5	101 bp	19	0.455	0.5	101 bp	19
Gibbons et al., 2017	SRR5238006	freshwater	30ppt	NA	Trout Lake	Canada	0.735	13.3	0.479	11.2	0.458	0.5	101 bp	19	0.429	0.5	101 bp	19
Gibbons et al., 2017	SRR5238007	freshwater	30ppt	NA	Trout Lake	Canada	0.711	12.5	0.437	10.6	0.465	0.51	101 bp	18.7	0.444	0.5	101 bp	18.7
Gibbons et al., 2017	SRR5238008	freshwater	30ppt	NA	Trout Lake	Canada	0.741	14.8	0.454	12.5	0.48	0.5	101 bp	21.4	0.44	0.5	101 bp	21.4
Gibbons et al., 2017	SRR5238009	freshwater	30ppt	NA	Trout Lake	Canada	0.712	11.3	0.441	9.7	0.473	0.5	101 bp	16.8	0.436	0.5	101 bp	16.8
Gibbons et al., 2017	SRR5238010	freshwater	30ppt	NA	Trout Lake	Canada	0.735	11.1	0.471	9.4	0.457	0.5	101 bp	15.9	0.428	0.49	101 bp	15.9
Gibbons et al., 2017	SRR5238001	marine	0ppt	NA	Oyster Lagoon	Canada	0.708	11.1	0.405	9.1	0.469	0.49	101 bp	16.9	0.429	0.49	101 bp	16.9
Gibbons et al., 2017	SRR5238002	marine	0ppt	NA	Oyster Lagoon	Canada	0.685	11	0.393	9.2	0.484	0.5	101 bp	17.2	0.441	0.49	101 bp	17.2
Gibbons et al., 2017	SRR5238003	marine	0ppt	NA	Oyster Lagoon	Canada	0.698	10.9	0.418	9.1	0.454	0.5	101 bp	16.7	0.41	0.5	101 bp	16.7
Gibbons et al., 2017	SRR5238004	marine	0ppt	NA	Oyster Lagoon	Canada	0.737	9.8	0.511	8.3	0.433	0.5	101 bp	14.3	0.39	0.49	101 bp	14.3
Gibbons et al., 2017	SRR5238005	marine	0ppt	NA	Oyster Lagoon	Canada	0.703	11.4	0.446	9.6	0.465	0.5	101 bp	17.1	0.434	0.49	101 bp	17.1
Gibbons et al., 2017	SRR5238011	marine	30ppt	NA	Oyster Lagoon	Canada	0.727	12.4	0.441	10.3	0.446	0.5	101 bp	18.4	0.414	0.5	101 bp	18.4
Gibbons et al., 2017	SRR5238012	marine	30ppt	NA	Oyster Lagoon	Canada	0.709	15.1	0.415	12.5	0.478	0.5	101 bp	22.5	0.447	0.5	101 bp	22.5
Gibbons et al., 2017	SRR5238013	marine	30ppt	NA	Oyster Lagoon	Canada	0.708	13.5	0.424	11.4	0.489	0.51	101 bp	20.7	0.442	0.5	101 bp	20.7
Gibbons et al., 2017	SRR5238014	marine	30ppt	NA	Oyster Lagoon	Canada	0.687	10.5	0.479	9.1	0.446	0.51	101 bp	16.4	0.383	0.51	101 bp	16.4
Gibbons et al., 2017	SRR5238015	marine	30ppt	NA	Oyster Lagoon	Canada	0.718	12	0.455	10.3	0.463	0.51	101 bp	17.8	0.428	0.5	101 bp	17.8
Verta and Jones., 2019	SRR8868248	freshwater	common garden at 3.5 ppt	male	Little Campbell River	Canada	0.876	40.9	0.734	36.2	0.679	0.49	145 bp	48.3	0.636	0.5	145 bp	48.3
Verta and Jones., 2019	SRR8868250	freshwater	common garden at 3.5 ppt	female	Little Campbell River	Canada	0.902	50.2	0.755	44.8	0.66	0.49	145 bp	57.8	0.599	0.5	145 bp	57.8
Verta and Jones., 2019	SRR8868252	freshwater	common garden at 3.5 ppt	female	Little Campbell River	Canada	0.9	50.4	0.755	45	0.659	0.49	145 bp	57.9	0.605	0.5	145 bp	57.9
Verta and Jones., 2019	SRR8868254	freshwater	common garden at 3.5 ppt	male	Little Campbell River	Canada	0.904	61.8	0.758	55.3	0.672	0.5	146 bp	70.9	0.615	0.5	146 bp	70.9
Verta and Jones., 2019	SRR8868247	marine	common garden at 3.5 ppt	female	Little Campbell River	Canada	0.897	76.2	0.747	67.5	0.708	0.49	145 bp	88.3	0.659	0.5	145 bp	88.3
Verta and Jones., 2019	SRR8868249	marine	common garden at 3.5 ppt	male	Little Campbell River	Canada	0.905	61.7	0.756	55.2	0.673	0.5	145 bp	70.9	0.608	0.5	145 bp	70.9
Verta and Jones., 2019	SRR8868251	marine	common garden at 3.5 ppt	male	Little Campbell River	Canada	0.906	48.5	0.758	43.5	0.67	0.5	145 bp	55.3	0.615	0.5	145 bp	55.3
Verta and Jones., 2019	SRR8868253	marine	common garden at 3.5 ppt	female	Little Campbell River	Canada	0.908	39.9	0.757	35.7	0.629	0.5	145 bp	45.6	0.575	0.5	145 bp	45.6
