## Supplementary material for "The role of alternative splicing in marine-freshwater divergence in threespine stickleback": Table S5 - QTL enrichment analysis

### Sheet: Tabelle1
Table S5 - QTL enrichment analysis results
gene_set	qtl_category	overlap_number	total_number	overlap_ratio	permut_pvalue	num_permut
DEGs_only	all	1476	1852	0,796976241900648	< 0.001	1000
DSGs_only	all	82	109	0,752293577981651	0.066	1000
DESGs	all	24	30	0,8	0.117	1000
DEGs_Background	all	12129	16999	0,713512559562327	NA	NA
DSGs_Background	all	914	1345	0,679553903345725	NA	NA
DESGs_Background	all	914	1345	0,679553903345725	NA	NA
DEGs_only	defence	751	1852	0,405507559395248	< 0.001	1000
DSGs_only	defence	41	109	0,376146788990826	0.013	1000
DESGs	defence	12	30	0,4	0.102	1000
DEGs_Background	defence	4944	16999	0,29084063768457	NA	NA
DSGs_Background	defence	377	1345	0,280297397769517	NA	NA
DESGs_Background	defence	377	1345	0,280297397769517	NA	NA
DEGs_only	behaviour and sensory system	96	1852	0,0518358531317495	< 0.001	1000
DSGs_only	behaviour and sensory system	4	109	0,036697247706422	0.446	1000
DESGs	behaviour and sensory system	2	30	0,0666666666666667	0.248	1000
DEGs_Background	behaviour and sensory system	651	16999	0,0382963703747279	NA	NA
DSGs_Background	behaviour and sensory system	43	1345	0,0319702602230483	NA	NA
DESGs_Background	behaviour and sensory system	43	1345	0,0319702602230483	NA	NA
DEGs_only	body shape	808	1852	0,436285097192225	< 0.001	1000
DSGs_only	body shape	50	109	0,458715596330275	0.001	1000
DESGs	body shape	16	30	0,533333333333333	0.01	1000
DEGs_Background	body shape	5926	16999	0,348608741690688	NA	NA
DSGs_Background	body shape	453	1345	0,336802973977695	NA	NA
DESGs_Background	body shape	453	1345	0,336802973977695	NA	NA
DEGs_only	body size	0	1852	0	1	1000
DSGs_only	body size	0	109	0	1	1000
DESGs	body size	0	30	0	1	1000
DEGs_Background	body size	0	16999	0	NA	NA
DSGs_Background	body size	0	1345	0	NA	NA
DESGs_Background	body size	0	1345	0	NA	NA
DEGs_only	swimming	220	1852	0,118790496760259	< 0.001	1000
DSGs_only	swimming	11	109	0,100917431192661	0.074	1000
DESGs	swimming	6	30	0,2	0.009	1000
DEGs_Background	swimming	1008	16999	0,0592976057415142	NA	NA
DSGs_Background	swimming	85	1345	0,0631970260223048	NA	NA
DESGs_Background	swimming	85	1345	0,0631970260223048	NA	NA
DEGs_only	feeding	1412	1852	0,762419006479482	< 0.001	1000
DSGs_only	feeding	78	109	0,715596330275229	0.033	1000
DESGs	feeding	23	30	0,766666666666667	0.088	1000
DEGs_Background	feeding	11202	16999	0,65897993999647	NA	NA
DSGs_Background	feeding	847	1345	0,629739776951673	NA	NA
DESGs_Background	feeding	847	1345	0,629739776951673	NA	NA
DEGs_only	pigmentation	20	1852	0,0107991360691145	0.807	1000
DSGs_only	pigmentation	1	109	0,00917431192660551	0.795	1000
DESGs	pigmentation	1	30	0,0333333333333333	0.317	1000
DEGs_Background	pigmentation	219	16999	0,0128831107712218	NA	NA
DSGs_Background	pigmentation	17	1345	0,012639405204461	NA	NA
DESGs_Background	pigmentation	17	1345	0,012639405204461	NA	NA
DEGs_only	respiration	75	1852	0,0404967602591793	< 0.001	1000
DSGs_only	respiration	3	109	0,0275229357798165	0.43	1000
DESGs	respiration	0	30	0	1	1000
DEGs_Background	respiration	463	16999	0,0272368962880169	NA	NA
DSGs_Background	respiration	30	1345	0,0223048327137546	NA	NA
DESGs_Background	respiration	30	1345	0,0223048327137546	NA	NA
