## Supplementary material for "The role of alternative splicing in marine-freshwater divergence in threespine stickleback": Table S6 - EcoPeak enrichment results

### Sheet: Pacific_EcoPeaks
Table S6a - Pacific EcoPeak enrichment analysis results
gene_set	splicing_type	overlap_number	total_number	overlap_ratio	permut_pvalue	num_permut
DSGs	A3SS	7	18	0,388888888888889	0.172	1000
DSGs_background	A3SS	37	132	0,28030303030303	NA	NA
DSGs	A5SS	2	8	0,25	0.758	1000
DSGs_background	A5SS	22	75	0,293333333333333	NA	NA
DSGs	RI	7	22	0,318181818181818	0.034	1000
DSGs_background	RI	10	55	0,181818181818182	NA	NA
DSGs	MXE	39	71	0,549295774647887	< 0.001	1000
DSGs_background	MXE	262	1113	0,235399820305481	NA	NA
DSGs	SE	17	45	0,377777777777778	0.021	1000
DSGs_background	SE	38	152	0,25	NA	NA
DEGs_only	NA	803	1852	0,433585313174946	< 0.001	1000
DSGs_only	all	44	109	0,403669724770642	< 0.001	1000
DESGs	all	17	30	0,566666666666667	< 0.001	1000
DEGs_background	NA	3854	16999	0,226719218777575	NA	NA
DSGs_background	all	318	1345	0,236431226765799	NA	NA
DESGs_background	all	318	1345	0,236431226765799	NA	NA

### Sheet: Global_EcoPeaks
Table S6b - Pacific EcoPeak enrichment analysis results
gene_set	splicing_type	overlap_number	total_number	overlap_ratio	permut_pvalue	num_permut
DSGs	A3SS	3	18	0,166666666666667	0.278	1000
DSGs_background	A3SS	14	132	0,106060606060606	NA	NA
DSGs	A5SS	1	8	0,125	0.454	1000
DSGs_background	A5SS	5	75	0,0666666666666667	NA	NA
DSGs	RI	4	22	0,181818181818182	0.023	1000
DSGs_background	RI	4	55	0,0727272727272727	NA	NA
DSGs	MXE	15	71	0,211267605633803	< 0.001	1000
DSGs_background	MXE	77	1113	0,0691823899371069	NA	NA
DSGs	SE	6	45	0,133333333333333	0.054	1000
DSGs_background	SE	10	152	0,0657894736842105	NA	NA
DEGs_only	NA	234	1852	0,126349892008639	< 0.001	1000
DSGs_only	all	19	109	0,174311926605505	< 0.001	1000
DESGs	all	5	30	0,166666666666667	0.051	1000
DEGs_background	NA	1017	16999	0,0598270486499206	NA	NA
DSGs_background	all	92	1345	0,0684014869888476	NA	NA
DESGs_background	all	92	1345	0,0684014869888476	NA	NA
