## Supplementary material for "The role of alternative splicing in marine-freshwater divergence in threespine stickleback": Table S7 - DSGs overlapping Global EcoPeaks and QTL

### Sheet: Sheet1
Supplementary Table S7 - Gene functions on GeneCards of annotated DSGs overlapping Global EcoPeaks and QTLs
GeneID	GeneName	GeneLongName	Function	Pathways	Sources	Notes	Chr	Start	End	Strand	Length	AbsIsoformDifference	FDR	AlternativeSplicingType	SnpAvgFDR	PacificEcoPeakOverlapID	GlobalEcoPeakOverlapID	QTLOverlapID
gene-bckdhb	bckdhb	Branched Chain Keto Acid Dehydrogenase E1 Subunit Beta	Branched amino acid catabolism. Encodes subunit of enzyme bckdh involved in branched amino acid catabolism to produce energy. Found in the inner membrane of the mitocondria.	Leucine, isoleucine and valine metabolism; 2-oxobutanoate degradation	GeneCards, UniProt, NCBI	skeletal muscle anabolism and catabolism. Branched aminoacids seem to be important for skeletal muscle maintenance and energy production. References (https://www.ncbi.nlm.nih.gov/pmc/articles/PMC8329528/ and https://nutritionandmetabolism.biomedcentral.com/articles/10.1186/s12986-018-0271-1). There is also a paper talking about the importance of branched aminoacids in fish develpment and growth f…	chrXX	15868427	15905119	+	1712	0.775	0	A3SS	0.340108	NA	50	62
gene-parp4	parp4	poly (ADP-ribose) polymerase family, member 4	Protein post-translational modifications. Codes for poly(ADP-ribosyl)transferase-like 1 protein, which mediate protein post-translational modifications through the additino of ADP-ribose	NA	GeneCards, UniProt, NCBI	Epigenetic changes? Histone modifications can be done through this familiy of proteins. There is a study in which the presence of genes of this family is assessed in stickleback: https://www.frontiersin.org/articles/10.3389/fmars.2019.00721/full . The paper also suggest this poly adp ribosylation is important for histone modification and epigenetics?	chrXVI	17365754	17378074	-	6465	0.464	0	RI	0.54353	183	77	6
gene-tnip1	tnip1	TNFAIP3 Interacting Protein 1	Immunity. Inhibits NFkappaB activation. Codes for an inhibitor of NFkappaB	Immune response IL-23 signaling pathway	GeneCards, UniProt, NCBI	Anti-inflammatory response. More details in uniprot entry of the gene	chrIV	13370805	13383678	+	3772	0.373	0	MXE	0.15299	51	17	41
gene-msrb3	msrb3	Methionine Sulfoxide Reductase B3	Methionine metabolism. Catalyzes the reduction of methionine sulfoxide to methionine.	Protein repair	GeneCards, UniProt, NCBI, Zfin	Hearing and anti-oxidant. Has two isoforms, one is essential for earing. Involved in the development of the inner ear(Zfin). Methionine seems to have important roles in the metabolism and also anti-oxidant properties (https://link.springer.com/article/10.1007/s00726-017-2494-2 and https://www.ncbi.nlm.nih.gov/pmc/articles/PMC2630790/)	chrIV	22369744	22380464	+	1880	0.252	8.9861e-09	SE	0.429288	56	26	45
gene-ppp6r2a	ppp6r2a	Protein Phosphatase 6 Regulatory Subunit 2	Mitosis. Codes for a protein that regulates spindle formation and chromatin alignment during mitosis	NA	GeneCards, UniProt, NCBI		chrIV	21515886	21531198	+	4633	0.205	0	A3SS	0.286945	56	26	45
gene-itk	itk	IL2 Inducible T Cell Kinase	Adaptive immunity. Important gene for the proliferation, development and function of T-cells and NKT-cells.	Immune response NFAT in immune response and CD28 Signaling in T-Helper Cell	GeneCards, UniProt, NCBI		chrIV	14500811	14508532	+	3561	0.198	4.43429e-08	RI	0.0947845	51	19	41
gene-nap1l1	nap1l1	Nucleosome Assembly Protein 1 Like 1	Chromatin formation. DNA repair. Codes for a histone chaperone and is involved in nucleossome assembly. Enhances chromatin remodeling and homologous recombination which are important for DNA repair mechanisms, like transcription-coupled nucleotide excision and double strand break, respectively	NA	GeneCards, UniProt, NCBI		chrIV	21188765	21202815	+	2763	0.164	3.72524e-06	MXE	0.0905934	56	25	45
gene-cald1a	cald1a	Caldesmon 1a	Smooth muscle contraction. Codes for calmodulin, a actin binding protein essential for regulating smooth muscle and non-muscle contraction.	NA	GeneCards, UniProt, NCBI	Also plays a role in mitosis apparently	chrIV	26931693	26977486	-	3923	0.107	0.000384221	SE	0.486475	57	27	39
gene-pmpcb	pmpcb	Peptidase, Mitochondrial Processing Subunit Beta	Mitocondrial protease. Processes proteins imported into the mitocondria	Peroxisomal lipid metabolism and Mitochondrial calcium ion transport	GeneCards, UniProt, NCBI		chrIV	21449283	21454348	+	1614	0.104	0.00597654	MXE	0.239501	56	26	45
gene-zmp:0000001114	zmp:0000001114 (st14)	ST14 Transmembrane Serine Protease Matriptase	Keratinocyte differentiation. Membrane serine protease	Keratinization and Nervous system development	GeneCards, UniProt, NCBI	Epithelial activator of proteases and growth factors	chrXX	10489079	10511122	-	4136	0.099	1.15542e-05	MXE	0.321013	109	47	22
gene-sybl1	sybl1 (aka VAMP7 )	Synaptobrevin-Like 1 / Vesicle Associated Membrane Protein 7	Vesicle transport. Transmembrane protein involved in the fusion of transport vesicles with their target membranes	trans-Golgi Network Vesicle Budding and Vesicle-mediated transport	GeneCards, UniProt, NCBI	Immunity. Involved in white cell secretory function, including natural killer cells	chrIV	15799099	15802824	+	1927	0.085	0.0499711	MXE	0.217581	51	22	45
gene-stat3	stat3	Signal Transducer And Activator Of Transcription 3	Immunity. Transcription factor mediating inflammatory responses. Regulates differentiation of T cells	IL-9 Signaling Pathways and Prolactin Signaling	GeneCards, UniProt, NCBI	More info on discussion of paper	chrXI	6473118	6484711	+	4245	0.075	0.0366102	SE	0.0605148	90	39	118
gene-csnk1a1	csnk1a1	Casein Kinase 1 Alpha 1	Wnt signaling and proteolysis. Negative regulation of Wnt signaling and positive regulation of ubiquitin mediated protein catalysis	Regulation of activated PAK-2p34 by proteasome mediated degradation	GeneCards, UniProt, NCBI	May play a roles in chromossome segregatino during mitosis and in epithelial cell migration	chrIV	19894545	19914137	+	2968	0.071	0.0139964	A5SS	0.0907181	56	24	45
gene-cltca	cltca	Clathrin Heavy Chain a	Vesicle transport. Major protein component of the cytoplasmatic face of organelles called coated vesicles and coated pits. Used for intracellular transport and endocytosis		GeneCards, UniProt, NCBI	Mitosis. Also involved in the stabilization of kinetochore fibers of the mitotic spindle	chrVII	16772734	16802352	-	5881	0.046	0.00640372	SE	0.114261	129	57	10
gene-tm4sf21a	tm4sf21a	transmembrane 4 L six family member 21a	Cell membrane component. Not much information about it		Zfin		chrVII	20580597	20582620	-	1085	0.04	0.0228098	MXE	0.0196454	130	60	42
