## Supplementary material for "The role of alternative splicing in marine-freshwater divergence in threespine stickleback": Table S8 - EcoPeak and DS DE effect size

### Sheet: Tabelle1
Supplementary Table S8 - Permutation test results comparing logFC and isoform difference of DEGs and DSGs inside and outside of EcoPeaks
EcoPeak_category	comparison	pvalue	permutations_with_greater_difference_out_of_10000	inside_outside_difference_in_median	inside_size	outside_size
Pacific	DEG_logFC	0.2737	2737	0.027195	820	1062
Pacific	DSG_isoform_difference	0.0421	421	0.0435	61	78
Global	DEG_logFC	0.211	2110	0.0498767	239	1643
Global	DSG_isoform_difference	0.0026	26	0.087	24	115
