## Supplementary material for "The role of alternative splicing in marine-freshwater divergence in threespine stickleback": Table S9 - AS types comparison

### Sheet: Isoform Difference
Supplementary Table S9a - Result of wilcox test on the difference on isoform difference between different types of DSGs
comparison	median_diff	pvalue
A3SS_A5SS	0.0035	0.663837
A3SS_IR	0.0585	0.450858
A3SS_MXE	0.0505	0.139904
A3SS_ES	0.0005	0.734527
A5SS_IR	0.062	0.192499
A5SS_MXE	0.054	0.0701386
A5SS_ES	0.004	0.822238
IR_MXE	0.008	0.682763
IR_ES	0.058	0.14884
MXE_ES	0.05	0.00255663

### Sheet: Genetic distance
Supplementary Table S9b - Result of wilcox test on the difference on avg SNP p-value between different types of DSGs
comparison	median_diff	pvalue
A3SS_A5SS	0.00369555	0.870544
A3SS_IR	0.0199584	0.723975
A3SS_MXE	0.261622	0.0611363
A3SS_ES	0.034281	0.42531
A5SS_IR	0.0162628	0.870544
A5SS_MXE	0.257927	0.121967
A5SS_ES	0.0305854	0.529192
IR_MXE	0.241664	0.0343037
IR_ES	0.0143226	0.520191
MXE_ES	0.227341	0.108196
