## Supplementary material for "The role of alternative splicing in marine-freshwater divergence in threespine stickleback": Table S10 - DSGs vs non-DSGs genetic distance permutations

### Sheet: Tabelle1
Supplementary Table S10 - Permutation test results of avg snp p-value between DSGs and their non-DSG counterparts per AS type
splicing_type	pvalue	permutations	real_diff	DSG_number	nonDSG_number
A3SS	0.7891	10000	0.00970772	18	114
A5SS	0.9859	10000	0.000705993	8	67
RI	0.0004	10000	0.101834	22	33
MXE	< 1e-04	10000	0.248398	71	1042
SE	0.0015	10000	0.120265	45	107
