## Supplementary material for "The role of alternative splicing in marine-freshwater divergence in threespine stickleback": Table S11 - EcoPeaks

### Sheet: Pacific
Supplementary Table S11a -Sensitive Pacific EcoPeaks original coordinates and lifted coordinates for the v5 of the stickleback genome
chr	start	end	SNPbasedPvalue	windowBasedPvalue	v5_chr	v5_start	v5_end	v5_width
chrI	205501	211000	SNP-based p-val=4.83743183025e-06	window-based p-val=5e-07	chrI	200494	205993	5499
chrI	7720501	7726000	SNP-based p-val=1.23138209952e-05	window-based p-val=4e-06	chrI	7696529	7702028	5499
chrI	7874752	10495033	SNP-based p-val=1.0156657336e-12	window-based p-val=5e-07	chrI	7849265	10436814	2587549
chrI	10805501	11035184	SNP-based p-val=1.15443853183e-07	window-based p-val=5e-07	chrI	10747408	10976523	229115
chrI	12111294	13019249	SNP-based p-val=1.02521299149e-08	window-based p-val=5e-07	chrI	12050703	12957215	906512
chrI	14117127	14341970	SNP-based p-val=5.72785938218e-07	window-based p-val=5e-07	chrI	14052560	14277403	224843
chrI	14414001	14420000	SNP-based p-val=1.81829702783e-06	window-based p-val=1e-06	chrI	14349419	14355418	5999
chrI	14808001	14838000	SNP-based p-val=4.55364820883e-06	window-based p-val=3e-06	chrI	14743401	14773400	29999
chrI	16814390	17331025	SNP-based p-val=1.8173180013e-07	window-based p-val=1e-06	chrI	16749258	17265893	516635
chrI	24845001	24887500	SNP-based p-val=8.32576293196e-06	window-based p-val=9e-06	chrI	24770290	24812702	42412
chrI	25890001	25899000	SNP-based p-val=2.51090260341e-05	window-based p-val=1.17791179796e-05	chrI	25813212	25822211	8999
chrI	26032174	26609023	SNP-based p-val=8.75400905492e-12	window-based p-val=5e-07	chrI	25955366	26530673	575307
chrV	467097	467114	SNP-based p-val=8.59178907327e-07	window-based p-val=0.00257135510414	chrV	466060	466077	17
chrV	3903879	4110371	SNP-based p-val=1.05635330288e-06	window-based p-val=3e-06	chrV	3889266	4095758	206492
chrV	4468940	4637091	SNP-based p-val=2.96290007804e-08	window-based p-val=5e-07	chrV	4454149	4622786	168637
chrV	5814249	7017500	SNP-based p-val=2.23446461391e-12	window-based p-val=5e-07	chrV	5802605	7003217	1200612
chrV	8345709	8374500	SNP-based p-val=6.25426645433e-08	window-based p-val=5e-07	chrV	8330336	8359127	28791
chrV	8479482	8696399	SNP-based p-val=9.86858744949e-07	window-based p-val=5e-07	chrV	8461694	8678403	216709
chrV	11143089	11226775	SNP-based p-val=3.7956105575e-08	window-based p-val=5e-07	chrV	11121638	11205025	83387
chrV	12353001	12392000	SNP-based p-val=3.79071405556e-06	window-based p-val=5e-07	chrV	12330493	12369492	38999
chrV	14591501	14599000	SNP-based p-val=5.08059353868e-07	window-based p-val=3e-06	chrV	14571299	14578798	7499
chrX	557469	580527	SNP-based p-val=1.12149701514e-07	window-based p-val=0.00138446628825	chrX	555056	578114	23058
chrX	9277501	9284000	SNP-based p-val=5.22926167432e-07	window-based p-val=5e-07	chrX	9258583	9265082	6499
chrX	10969906	11323138	SNP-based p-val=2.07403005463e-07	window-based p-val=5e-07	chrX	10948874	11299717	350843
chrX	12787001	12837743	SNP-based p-val=1.75080181098e-08	window-based p-val=5e-07	chrX	12754900	12805642	50742
chrX	14309311	14352157	SNP-based p-val=1.14739757924e-07	window-based p-val=2.27734407025e-05	chrX	14275395	14317762	42367
chrX	14785501	14790000	SNP-based p-val=2.890503648e-05	window-based p-val=1e-06	chrX	14750703	14755202	4499
chrX	16391888	16398000	SNP-based p-val=4.78901698642e-07	window-based p-val=5e-07	chrX	16350100	16354462	4362
chrX	16495970	16939515	SNP-based p-val=1.27063202042e-06	window-based p-val=2.63857812302e-05	chrX	16454182	16895785	441603
chrX	17468501	17492000	SNP-based p-val=1.49909104374e-06	window-based p-val=2e-06	chrX	17424700	17445929	21229
chrII	160970	189564	SNP-based p-val=9.63305625864e-08	window-based p-val=0.0357142857143	chrII	159978	188572	28594
chrII	841410	1009795	SNP-based p-val=4.57125554412e-09	window-based p-val=5e-07	chrII	836935	1001535	164600
chrII	2466501	2525000	SNP-based p-val=1.42659886719e-05	window-based p-val=7e-06	chrII	2454361	2512860	58499
chrII	2651456	2655157	SNP-based p-val=1.53041351423e-07	window-based p-val=4.45670533601e-05	chrII	2639316	2643017	3701
chrII	3777446	3828746	SNP-based p-val=1.17639530864e-06	window-based p-val=5e-07	chrII	3764585	3815885	51300
chrII	6510856	6668613	SNP-based p-val=3.10191367746e-08	window-based p-val=5e-07	chrII	6494733	6652474	157741
chrII	8203001	8207500	SNP-based p-val=4.61326830483e-06	window-based p-val=1e-06	chrII	8185990	8190489	4499
chrII	10354001	10764000	SNP-based p-val=2.66015007846e-06	window-based p-val=1.17857260714e-05	chrII	10334577	10744451	409874
chrII	11727501	12645430	SNP-based p-val=1.27699652685e-08	window-based p-val=5e-07	chrII	11706875	12622332	915457
chrII	12791501	12857500	SNP-based p-val=0.000239731164172	window-based p-val=1.48358267413e-05	chrII	12768454	12834453	65999
chrII	13447801	14006104	SNP-based p-val=4.11689893094e-07	window-based p-val=2e-06	chrII	13424290	13980802	556512
chrII	14882137	15103647	SNP-based p-val=2.44439256439e-07	window-based p-val=1e-06	chrII	14856675	15077209	220534
chrII	15268587	15498500	SNP-based p-val=6.71371210277e-07	window-based p-val=4e-06	chrII	15241653	15471536	229883
chrII	15894551	16107512	SNP-based p-val=4.59743328777e-07	window-based p-val=5e-07	chrII	15867353	16080098	212745
chrII	16186501	16385503	SNP-based p-val=1.3604649525e-06	window-based p-val=6e-06	chrII	16158771	16357672	198901
chrII	16726501	16859500	SNP-based p-val=1.49113271902e-06	window-based p-val=5e-06	chrII	16697767	16830755	132988
chrIV	7744626	8154616	SNP-based p-val=3.39905423059e-09	window-based p-val=5e-07	chrIV	7722606	8132254	409648
chrIV	8226409	8697130	SNP-based p-val=2.49930458132e-10	window-based p-val=5e-07	chrIV	8204081	8673586	469505
chrIV	8906189	9952251	SNP-based p-val=2.31063954393e-10	window-based p-val=5e-07	chrIV	8882624	9927086	1044462
chrIV	10319119	10747632	SNP-based p-val=1.97266540168e-10	window-based p-val=5e-07	chrIV	10294152	10722200	428048
chrIV	10813627	16116762	SNP-based p-val=2.16776417767e-12	window-based p-val=5e-07	chrIV	10788321	16089179	5300858
chrIV	16174521	16446581	SNP-based p-val=1.08639669528e-07	window-based p-val=5e-07	chrIV	16146915	16417554	270639
chrIV	16677898	16808027	SNP-based p-val=3.98307411999e-08	window-based p-val=5e-07	chrIV	16648431	16778235	129804
chrIV	17699501	17756000	SNP-based p-val=5.88129344346e-06	window-based p-val=1.68116107709e-05	chrIV	17668371	17724870	56499
chrIV	18316102	18853500	SNP-based p-val=1.59764219895e-09	window-based p-val=5e-07	chrIV	18288847	18823614	534767
chrIV	19397501	22446694	SNP-based p-val=3.12975514945e-11	window-based p-val=5e-07	chrIV	19367281	22411625	3044344
chrIV	22793614	27552595	SNP-based p-val=4.22516945176e-11	window-based p-val=5e-07	chrIV	22757834	27516280	4758446
chrIV	27625299	28537043	SNP-based p-val=7.84210368915e-08	window-based p-val=5e-07	chrIV	27588258	28500882	912624
chrIV	28831360	28924149	SNP-based p-val=6.25917665519e-07	window-based p-val=5e-07	chrIV	28794493	28887216	92723
chrIX	3650920	3651061	SNP-based p-val=6.55046308153e-07	window-based p-val=4.88641527689e-05	chrIX	3641813	3641954	141
chrIX	4901961	5254518	SNP-based p-val=4.37027761512e-07	window-based p-val=5e-07	chrIX	4891850	5244141	352291
chrIX	6118501	6123000	SNP-based p-val=3.10068724967e-05	window-based p-val=3e-06	chrIX	6107152	6111651	4499
chrIX	7618501	7714000	SNP-based p-val=2.69778133052e-05	window-based p-val=1.43908290125e-05	chrIX	7606524	7702023	95499
chrIX	8056003	9606518	SNP-based p-val=5.68050559625e-09	window-based p-val=5e-07	chrIX	8043457	9592325	1548868
chrIX	9669799	9823802	SNP-based p-val=6.5148806035e-08	window-based p-val=5e-07	chrIX	9655500	9809337	153837
chrIX	9902932	10063206	SNP-based p-val=6.25099205021e-08	window-based p-val=1e-06	chrIX	9888259	10048495	160236
chrIX	10897978	11586943	SNP-based p-val=9.10145589075e-07	window-based p-val=3e-06	chrIX	10883109	11570958	687849
chrIX	11659426	13051515	SNP-based p-val=5.97069258151e-08	window-based p-val=5e-07	chrIX	11643178	13034334	1391156
chrIX	13204861	14233081	SNP-based p-val=5.1616072875e-11	window-based p-val=5e-07	chrIX	13187680	14214194	1026514
chrIX	14933501	14995000	SNP-based p-val=6.84896921133e-07	window-based p-val=1.57756575294e-05	chrIX	14913141	14974440	61299
chrIX	20692001	20749000	SNP-based p-val=2.83152547589e-06	window-based p-val=1.11215530137e-05	chrIX	20656833	20712532	55699
chrUn	2466781	2589635	SNP-based p-val=1.11622247988e-07	window-based p-val=1e-06	chrUn	1879958	2002812	122854
chrUn	9669001	9673500	SNP-based p-val=0.00175478583499	window-based p-val=3e-06	chrUn	7334067	7337686	3619
chrUn	11099501	11137194	SNP-based p-val=1.72479141882e-07	window-based p-val=5e-07	chrUn	8328880	8366573	37693
chrUn	11990501	11995000	SNP-based p-val=7.62278786696e-06	window-based p-val=1.17599465628e-05	chrUn	9201837	9205436	3599
chrUn	12102501	12107000	SNP-based p-val=2.02296520192e-06	window-based p-val=5e-07	chrUn	9305691	9310190	4499
chrUn	16451307	16507500	SNP-based p-val=2.47913536435e-07	window-based p-val=5e-07	chrUn	13240579	13291834	51255
chrUn	19386868	19402140	SNP-based p-val=1.08639669528e-06	window-based p-val=5e-07	chrUn	15791559	15805931	14372
chrUn	20909004	20917000	SNP-based p-val=8.44426522243e-08	window-based p-val=5e-07	chrUn	16980854	16988127	7273
chrUn	21266501	21271000	SNP-based p-val=5.87415919612e-09	window-based p-val=5e-07	chrUn	17267512	17271111	3599
chrUn	23023501	23030500	SNP-based p-val=3.3817253763e-05	window-based p-val=1.00674113866e-05	chrUn	18598912	18605011	6099
chrUn	24972001	24977000	SNP-based p-val=4.37850789311e-07	window-based p-val=5e-07	chrUn	19738757	19741956	3199
chrVI	1122810	1122984	SNP-based p-val=3.28509582213e-07	window-based p-val=0.238095238095	chrVI	1121739	1121913	174
chrVI	5093501	5098000	SNP-based p-val=0.000197288470634	window-based p-val=7e-06	chrVI	5087251	5091750	4499
chrVI	9186436	9638500	SNP-based p-val=5.50708586342e-07	window-based p-val=2e-06	chrVI	9175831	9627471	451640
chrXI	126001	144000	SNP-based p-val=2.33244922225e-07	window-based p-val=5e-07	chrXI	126007	144006	17999
chrXI	2770883	2861546	SNP-based p-val=3.12825045947e-10	window-based p-val=5e-07	chrXI	2766630	2857293	90663
chrXI	3702616	4027972	SNP-based p-val=1.38268670309e-07	window-based p-val=5e-07	chrXI	3695056	4019772	324716
chrXI	5047531	5381591	SNP-based p-val=1.26469336561e-07	window-based p-val=1e-06	chrXI	5037310	5370361	333051
chrXI	5838355	7977216	SNP-based p-val=1.11723230695e-12	window-based p-val=5e-07	chrXI	5826665	7964180	2137515
chrXI	8054622	9544070	SNP-based p-val=1.2569879119e-09	window-based p-val=5e-07	chrXI	8041570	9531135	1489565
chrXI	9607543	10011392	SNP-based p-val=1.11723230695e-11	window-based p-val=5e-07	chrXI	9594608	9997722	403114
chrXI	10075526	10517901	SNP-based p-val=1.08639669528e-07	window-based p-val=3e-06	chrXI	10061918	10503832	441914
chrXI	10578127	11314441	SNP-based p-val=1.66434510557e-08	window-based p-val=5e-07	chrXI	10564058	11298473	734415
chrXI	11754001	11760500	SNP-based p-val=3.14151257547e-06	window-based p-val=5e-07	chrXI	11736393	11742892	6499
chrXI	11813001	11880500	SNP-based p-val=2.88595991948e-06	window-based p-val=1.72537246478e-05	chrXI	11794779	11862278	67499
chrXI	11975616	12093550	SNP-based p-val=3.44107550542e-09	window-based p-val=5e-07	chrXI	11957394	12074700	117306
chrXI	12511501	12530000	SNP-based p-val=3.67415116777e-06	window-based p-val=5e-07	chrXI	12490179	12511605	21426
chrXI	14146785	14260700	SNP-based p-val=1.03207686052e-06	window-based p-val=3.11194926278e-05	chrXI	14124532	14238066	113534
chrXI	14934501	14947000	SNP-based p-val=9.81195737318e-06	window-based p-val=5e-07	chrXI	14910796	14923295	12499
chrXV	5669501	5674500	SNP-based p-val=4.79292659684e-08	window-based p-val=5e-07	chrXV	5660945	5665944	4999
chrXX	444501	595000	SNP-based p-val=2.55760461058e-05	window-based p-val=5e-06	chrXX	444306	593184	148878
chrXX	5141708	5180000	SNP-based p-val=8.67990628916e-08	window-based p-val=5e-07	chrXX	5124949	5163201	38252
chrXX	5264501	5327500	SNP-based p-val=2.82161041158e-06	window-based p-val=6e-06	chrXX	5246803	5309802	62999
chrXX	5429081	5562225	SNP-based p-val=1.45835612465e-07	window-based p-val=5e-07	chrXX	5411383	5544527	133144
chrXX	5703601	5920226	SNP-based p-val=3.12750563794e-08	window-based p-val=5e-07	chrXX	5686736	5903272	216536
chrXX	5989001	8495007	SNP-based p-val=4.89513266344e-10	window-based p-val=5e-07	chrXX	5972051	8472743	2500692
chrXX	8688742	8906503	SNP-based p-val=9.38251691381e-07	window-based p-val=7e-06	chrXX	8666627	8884238	217611
chrXX	9195492	12060201	SNP-based p-val=8.71441199425e-11	window-based p-val=5e-07	chrXX	9173177	12034378	2861201
chrXX	12231488	12545270	SNP-based p-val=7.2280130299e-07	window-based p-val=5e-07	chrXX	12205514	12519229	313715
chrXX	12670001	12674500	SNP-based p-val=1.83897331511e-05	window-based p-val=2e-06	chrXX	12643881	12648380	4499
chrXX	13048501	13053500	SNP-based p-val=1.94837931699e-06	window-based p-val=1e-06	chrXX	13022255	13027254	4999
chrXX	13135935	14525291	SNP-based p-val=1.04895699931e-10	window-based p-val=5e-07	chrXX	13109689	14497477	1387788
chrXX	14587007	14634867	SNP-based p-val=1.11834953926e-08	window-based p-val=0.000796749263007	chrXX	14559193	14607055	47862
chrXX	15083001	15087000	SNP-based p-val=4.99645579953e-05	window-based p-val=5e-06	chrXX	15053516	15057515	3999
chrXX	17444001	17452500	SNP-based p-val=8.22047912241e-06	window-based p-val=1.79629316942e-05	chrXX	17408445	17416944	8499
chrIII	9358011	9416034	SNP-based p-val=3.72499925235e-07	window-based p-val=0.000507073677805	chrIII	9336202	9393689	57487
chrIII	11383501	11397000	SNP-based p-val=5.51734545177e-05	window-based p-val=1.73084645315e-05	chrIII	11355463	11368962	13499
chrIII	12571501	12576000	SNP-based p-val=1.1823243593e-05	window-based p-val=5e-06	chrIII	12542629	12547128	4499
chrIII	12642001	12656500	SNP-based p-val=1.8715479089e-06	window-based p-val=1e-06	chrIII	12613129	12627628	14499
chrIII	16271501	16276500	SNP-based p-val=2.95549282785e-06	window-based p-val=2e-06	chrIII	16227860	16232859	4999
chrVII	2143501	2148500	SNP-based p-val=8.13786460377e-06	window-based p-val=1e-06	chrVII	2136130	2141129	4999
chrVII	5121501	5138500	SNP-based p-val=6.17966682187e-06	window-based p-val=1e-06	chrVII	5100745	5117746	17001
chrVII	5439501	5495000	SNP-based p-val=5.86948227899e-06	window-based p-val=1.33978394644e-05	chrVII	5395134	5449760	54626
chrVII	6555428	9575500	SNP-based p-val=8.90377257095e-10	window-based p-val=5e-07	chrVII	6512063	9525158	3013095
chrVII	9631852	10237347	SNP-based p-val=3.38893799776e-10	window-based p-val=5e-07	chrVII	9581510	10186920	605410
chrVII	10293865	11030261	SNP-based p-val=3.50160362197e-11	window-based p-val=5e-07	chrVII	10243438	10979601	736163
chrVII	11836432	13063500	SNP-based p-val=2.360943743e-11	window-based p-val=5e-07	chrVII	11784412	13005401	1220989
chrVII	14549157	19122342	SNP-based p-val=6.2482614533e-11	window-based p-val=5e-07	chrVII	14489621	19056318	4566697
chrVII	19372875	21242072	SNP-based p-val=1.34481666578e-12	window-based p-val=5e-07	chrVII	19306757	21173866	1867109
chrVII	21304581	22398850	SNP-based p-val=1.08446015928e-08	window-based p-val=5e-07	chrVII	21236060	22329114	1093054
chrVII	22450487	23856222	SNP-based p-val=2.1059357733e-09	window-based p-val=5e-07	chrVII	22380784	23785125	1404341
chrVII	23924935	24338000	SNP-based p-val=2.03336279866e-10	window-based p-val=5e-07	chrVII	23853966	24267374	413408
chrVII	25335001	25359172	SNP-based p-val=8.71441199425e-10	window-based p-val=5e-07	chrVII	25261347	25285518	24171
chrVII	25892047	25962760	SNP-based p-val=3.88147456035e-07	window-based p-val=0.00101874490628	chrVII	25817522	25888566	71044
chrVII	27765430	27813498	SNP-based p-val=6.6745133866e-07	window-based p-val=0.000636577757973	chrVII	27688774	27736056	47282
chrVII	28178501	28183000	SNP-based p-val=0.000931080892231	window-based p-val=5e-07	chrVII	28100393	28104892	4499
chrXII	1787001	1792500	SNP-based p-val=5.98574304838e-05	window-based p-val=1.62992543091e-05	chrXII	1783138	1788637	5499
chrXII	4186501	4231393	SNP-based p-val=1.14065789252e-08	window-based p-val=5e-07	chrXII	4160769	4205661	44892
chrXII	4338381	4505568	SNP-based p-val=4.70685833023e-10	window-based p-val=5e-07	chrXII	4312649	4479958	167309
chrXII	4990865	5163931	SNP-based p-val=6.60842909564e-09	window-based p-val=5e-07	chrXII	4962944	5135912	172968
chrXII	5347001	5377000	SNP-based p-val=0.00017820463283	window-based p-val=1.7096471972e-05	chrXII	5318706	5347566	28860
chrXII	5457501	5480000	SNP-based p-val=8.71161413328e-06	window-based p-val=2e-06	chrXII	5429137	5451636	22499
chrXII	6475769	10047074	SNP-based p-val=2.569634306e-11	window-based p-val=5e-07	chrXII	6446798	10013969	3567171
chrXII	10110916	10966828	SNP-based p-val=6.36655203995e-11	window-based p-val=5e-07	chrXII	10077758	10932650	854892
chrXII	11351817	11513308	SNP-based p-val=7.67594456493e-08	window-based p-val=5e-07	chrXII	11316839	11477720	160881
chrXII	11850448	12212477	SNP-based p-val=8.40456623445e-08	window-based p-val=5e-07	chrXII	11814631	12176855	362224
chrXII	18683001	18716500	SNP-based p-val=1.3542452008e-07	window-based p-val=5e-06	chrXII	18569815	18603204	33389
chrXIV	3871501	3874000	SNP-based p-val=0.00912832853659	window-based p-val=5e-07	chrXIV	3860844	3862805	1961
chrXIV	5416001	5520500	SNP-based p-val=4.91104629869e-06	window-based p-val=1.3337245592e-05	chrXIV	5400248	5504730	104482
chrXIV	10453501	10458000	SNP-based p-val=3.84698104674e-06	window-based p-val=2e-06	chrXIV	10428892	10433391	4499
chrXIV	10561001	10629500	SNP-based p-val=7.50651045349e-06	window-based p-val=8e-06	chrXIV	10536156	10604655	68499
chrXIV	11757811	11804042	SNP-based p-val=4.06672559732e-08	window-based p-val=5e-07	chrXIV	11732452	11778683	46231
chrXIV	13045537	13161054	SNP-based p-val=1.22121613921e-06	window-based p-val=0.000462406362712	chrXIV	13018060	13133534	115474
chrXIV	13258274	13428763	SNP-based p-val=6.80345288608e-07	window-based p-val=6e-06	chrXIV	13230600	13399601	169001
chrXIX	2594371	2884000	SNP-based p-val=3.95832829927e-12	window-based p-val=5e-07	chrXIX	2586088	2876244	290156
chrXIX	3733001	3784500	SNP-based p-val=0.000229074093235	window-based p-val=4e-06	chrXIX	3724800	3776299	51499
chrXIX	3966001	3988000	SNP-based p-val=6.99386010611e-06	window-based p-val=1.07977251353e-05	chrXIX	3957735	3979734	21999
chrXIX	4211501	4480000	SNP-based p-val=1.1959076104e-05	window-based p-val=7e-06	chrXIX	4203235	4471727	268492
chrXIX	5557622	5822500	SNP-based p-val=2.26099712455e-08	window-based p-val=5e-07	chrXIX	5548195	5812671	264476
chrXIX	6481001	6485500	SNP-based p-val=4.56574096269e-06	window-based p-val=1e-06	chrXIX	6470107	6474606	4499
chrXIX	7318453	7564753	SNP-based p-val=7.2458643102e-08	window-based p-val=5e-07	chrXIX	7307361	7553860	246499
chrXIX	7618501	7711500	SNP-based p-val=2.81756130562e-05	window-based p-val=1.43169456801e-05	chrXIX	7607476	7700470	92994
chrXIX	9408147	9939000	SNP-based p-val=1.97174574415e-10	window-based p-val=5e-07	chrXIX	9388261	9918646	530385
chrXIX	10210586	11864543	SNP-based p-val=4.89513266344e-10	window-based p-val=5e-07	chrXIX	10189863	11842084	1652221
chrXIX	14799279	14976744	SNP-based p-val=1.0998218649e-07	window-based p-val=0.000122231457488	chrXIX	14769897	14945754	175857
chrXIX	15156001	15167500	SNP-based p-val=5.73329442458e-06	window-based p-val=1.45786833408e-05	chrXIX	15124794	15136293	11499
chrXIX	17256533	17369864	SNP-based p-val=6.90151781631e-07	window-based p-val=2e-06	chrXIX	17223146	17336477	113331
chrXIX	20102001	20157000	SNP-based p-val=2.73589999976e-05	window-based p-val=1.7381208133e-05	chrXIX	20065212	20119357	54145
chrXVI	4734703	4876868	SNP-based p-val=6.92134522261e-07	window-based p-val=5e-07	chrXVI	4725575	4866720	141145
chrXVI	5441978	5609910	SNP-based p-val=2.81842275596e-07	window-based p-val=8e-06	chrXVI	5429606	5597353	167747
chrXVI	6300144	6652005	SNP-based p-val=3.69702327029e-10	window-based p-val=5e-07	chrXVI	6287259	6639165	351906
chrXVI	6733001	6748500	SNP-based p-val=0.000128183791594	window-based p-val=1.71349359068e-05	chrXVI	6720161	6735660	15499
chrXVI	7236912	7566500	SNP-based p-val=6.05456534824e-08	window-based p-val=1e-06	chrXVI	7222476	7552250	329774
chrXVI	7714997	7924431	SNP-based p-val=1.01643933233e-07	window-based p-val=5e-07	chrXVI	7700747	7910181	209434
chrXVI	10784501	10836000	SNP-based p-val=2.33915080138e-05	window-based p-val=1.312866618e-05	chrXVI	10766865	10818364	51499
chrXVI	10896133	10959000	SNP-based p-val=1.2197271988e-06	window-based p-val=5e-07	chrXVI	10878497	10941364	62867
chrXVI	11602323	11644560	SNP-based p-val=8.88029639867e-08	window-based p-val=5e-07	chrXVI	11584350	11626587	42237
chrXVI	12057686	12335629	SNP-based p-val=1.05214891163e-06	window-based p-val=3e-06	chrXVI	12039709	12317652	277943
chrXVI	12879501	12892500	SNP-based p-val=1.81829702783e-06	window-based p-val=1e-06	chrXVI	12861410	12874409	12999
chrXVI	13717597	13982968	SNP-based p-val=1.73567418152e-07	window-based p-val=5e-07	chrXVI	13698524	13963829	265305
chrXVI	15426918	15842000	SNP-based p-val=7.80437068973e-07	window-based p-val=5e-07	chrXVI	15404728	15819146	414418
chrXVI	17103417	17984280	SNP-based p-val=2.36609489298e-09	window-based p-val=5e-07	chrXVI	17076020	17954149	878129
chrXXI	1793353	2569949	SNP-based p-val=7.16152935376e-10	window-based p-val=5e-07	chrXXI	1776537	2552774	776237
chrXXI	2699411	4308819	SNP-based p-val=7.58717462186e-11	window-based p-val=5e-07	chrXXI	2682236	4289738	1607502
chrXXI	5627878	7243024	SNP-based p-val=1.41035237303e-08	window-based p-val=5e-07	chrXXI	5604170	7218135	1613965
chrXXI	8090772	8170208	SNP-based p-val=4.06979482418e-07	window-based p-val=1.72844414101e-05	chrXXI	8065649	8145068	79419
chrXXI	8223200	8795887	SNP-based p-val=6.88840056781e-11	window-based p-val=5e-07	chrXXI	8196239	8766548	570309
chrXXI	8984501	9027000	SNP-based p-val=1.44560260598e-06	window-based p-val=6e-06	chrXXI	8955248	8997760	42512
chrXXI	9080439	12122330	SNP-based p-val=5.58616153477e-12	window-based p-val=5e-07	chrXXI	9050381	12081020	3030639
chrVIII	5523552	5732423	SNP-based p-val=1.34450652479e-07	window-based p-val=1e-06	chrVIII	5505925	5714247	208322
chrVIII	5949001	6065000	SNP-based p-val=7.37348331545e-06	window-based p-val=6e-06	chrVIII	5930825	6046824	115999
chrVIII	6136750	6273600	SNP-based p-val=8.12547120478e-07	window-based p-val=0.000745267551051	chrVIII	6118574	6255565	136991
chrVIII	6816373	7323406	SNP-based p-val=3.30540287673e-08	window-based p-val=5e-07	chrVIII	6798056	7305919	507863
chrVIII	7833261	8452635	SNP-based p-val=2.5879162892e-09	window-based p-val=5e-07	chrVIII	7813898	8432739	618841
chrVIII	9049450	11021492	SNP-based p-val=3.38893799776e-10	window-based p-val=5e-07	chrVIII	9029400	10999573	1970173
chrVIII	12165501	12352500	SNP-based p-val=1.42310458438e-06	window-based p-val=5e-07	chrVIII	12140246	12327245	186999
chrVIII	12475301	13129217	SNP-based p-val=9.24255817572e-11	window-based p-val=5e-07	chrVIII	12448674	13101700	653026
chrVIII	17437001	17440500	SNP-based p-val=6.73133628548e-05	window-based p-val=2e-06	chrVIII	17395655	17399154	3499
chrXIII	8048501	8103000	SNP-based p-val=6.94945308501e-06	window-based p-val=6e-06	chrXIII	8008351	8062850	54499
chrXIII	8459001	8476000	SNP-based p-val=0.000102285014673	window-based p-val=5e-06	chrXIII	8418642	8435641	16999
chrXIII	9182648	9316552	SNP-based p-val=3.835620122e-08	window-based p-val=5e-07	chrXIII	9142116	9276020	133904
chrXIII	10621530	10746966	SNP-based p-val=8.45878924242e-08	window-based p-val=5e-07	chrXIII	10580491	10706003	125512
chrXIII	11351811	12442827	SNP-based p-val=3.39905423059e-09	window-based p-val=5e-07	chrXIII	11309534	12399736	1090202
chrXIII	13148001	13157500	SNP-based p-val=2.57480834617e-06	window-based p-val=1.32702729961e-05	chrXIII	13105343	13114842	9499
chrXIII	17265001	17342000	SNP-based p-val=9.33868078075e-06	window-based p-val=1.51404809525e-05	chrXIII	17218127	17295059	76932
chrXVII	2060501	2066500	SNP-based p-val=0.00058467197765	window-based p-val=1.79417574669e-05	chrXVII	2048329	2054328	5999
chrXVII	7783493	7993000	SNP-based p-val=1.3262381239e-07	window-based p-val=2e-06	chrXVII	7754428	7963935	209507
chrXVII	10598331	10647205	SNP-based p-val=4.74338355087e-07	window-based p-val=2e-06	chrXVII	10538385	10587259	48874
chrXVII	16243501	16273000	SNP-based p-val=4.87387380158e-06	window-based p-val=3e-06	chrXVII	16174107	16203606	29499
chrXVIII	791461	1003028	SNP-based p-val=9.64878358701e-08	window-based p-val=5e-07	chrXVIII	788210	998704	210494

### Sheet: Global
Supplementary Table S11b -Sensitive Global EcoPeaks original coordinates and lifted coordinates for the v5 of the stickleback genome
chr	start	end	SNPbasedPvalue	windowBasedPvalue	v5_chr	v5_start	v5_end	v5_width
chrI	5753501	5757000	SNP-based p-val=5.39363883614e-05	window-based p-val=5e-07	chrI	5735196	5738695	3499
chrI	12808974	12955737	SNP-based p-val=3.35244198319e-07	window-based p-val=2e-06	chrI	12747367	12893991	146624
chrI	22488501	22493500	SNP-based p-val=4.95195748402e-06	window-based p-val=5e-07	chrI	22417270	22422269	4999
chrI	26061394	26610418	SNP-based p-val=4.45757421374e-15	window-based p-val=5e-07	chrI	25984212	26532068	547856
chrV	6378066	6690458	SNP-based p-val=2.87613976026e-08	window-based p-val=5e-07	chrV	6366156	6676988	310832
chrV	8344001	8413723	SNP-based p-val=1.82496980799e-07	window-based p-val=5e-07	chrV	8328628	8397794	69166
chrV	12717648	12783438	SNP-based p-val=5.9889602085e-07	window-based p-val=5.00397816264e-05	chrV	12694201	12759991	65790
chrX	11344001	11358500	SNP-based p-val=2.47561756573e-06	window-based p-val=2e-06	chrX	11320378	11334877	14499
chrII	933501	990219	SNP-based p-val=3.89130992123e-11	window-based p-val=5e-07	chrII	928959	982169	53210
chrII	1234501	1239641	SNP-based p-val=2.07043215187e-08	window-based p-val=5e-07	chrII	1226185	1231325	5140
chrII	7607001	7615500	SNP-based p-val=7.85760361201e-05	window-based p-val=2e-06	chrII	7590184	7598683	8499
chrII	16837501	16862000	SNP-based p-val=1.10675441618e-06	window-based p-val=5e-07	chrII	16808756	16833255	24499
chrIV	6420188	6468681	SNP-based p-val=5.22642024833e-08	window-based p-val=0.000846525014814	chrIV	6398303	6446796	48493
chrIV	8260624	8600456	SNP-based p-val=1.47496500549e-07	window-based p-val=5e-07	chrIV	8238310	8577509	339199
chrIV	9548725	9851588	SNP-based p-val=3.04996105857e-07	window-based p-val=6.81050452218e-05	chrIV	9523708	9826423	302715
chrIV	11801375	12455158	SNP-based p-val=7.14435904414e-10	window-based p-val=5e-07	chrIV	11774334	12428212	653878
chrIV	12723345	13704607	SNP-based p-val=7.94561869825e-15	window-based p-val=5e-07	chrIV	12694947	13676407	981460
chrIV	13771010	14187622	SNP-based p-val=3.36293279247e-12	window-based p-val=5e-07	chrIV	13742810	14159179	416369
chrIV	14320327	14952402	SNP-based p-val=6.47206257106e-07	window-based p-val=5e-06	chrIV	14291992	14923251	631259
chrIV	15006105	15280765	SNP-based p-val=3.29388978215e-09	window-based p-val=5e-07	chrIV	14976960	15252535	275575
chrIV	15401838	15608478	SNP-based p-val=7.34609830098e-08	window-based p-val=5e-07	chrIV	15373984	15580381	206397
chrIV	15678599	16088987	SNP-based p-val=1.39598024475e-07	window-based p-val=5e-07	chrIV	15650456	16061431	410975
chrIV	18346001	18359500	SNP-based p-val=4.31969852619e-06	window-based p-val=3e-06	chrIV	18318746	18332255	13509
chrIV	19808356	20284731	SNP-based p-val=1.71608474787e-08	window-based p-val=5e-07	chrIV	19778132	20252807	474675
chrIV	20863650	21280540	SNP-based p-val=6.67979925245e-07	window-based p-val=1.55845532142e-05	chrIV	20829858	21246609	416751
chrIV	21358150	22453642	SNP-based p-val=1.49290428605e-12	window-based p-val=5e-07	chrIV	21324219	22418573	1094354
chrIV	26337733	26978890	SNP-based p-val=1.71322222217e-13	window-based p-val=5e-07	chrIV	26302402	26943426	641024
chrIV	28879663	28900511	SNP-based p-val=3.87050882953e-07	window-based p-val=4.74408057346e-05	chrIV	28842730	28863578	20848
chrIX	12637497	13132836	SNP-based p-val=6.47980799792e-08	window-based p-val=5e-07	chrIX	12621200	13115655	494455
chrIX	13310696	13882670	SNP-based p-val=3.71668252957e-09	window-based p-val=5e-07	chrIX	13293515	13864428	570913
chrUn	6515969	6515970	SNP-based p-val=5.04381380456e-08	window-based p-val=1	chrUn	5132963	5132964	1
chrUn	9669001	9673500	SNP-based p-val=8.18574905283e-08	window-based p-val=5e-07	chrUn	7334067	7337686	3619
chrUn	19489001	19495000	SNP-based p-val=1.45310104157e-05	window-based p-val=3e-06	chrUn	15884468	15890467	5999
chrVI	1498292	1624822	SNP-based p-val=1.04004801772e-07	window-based p-val=1.00056331715e-05	chrVI	1496109	1622692	126583
chrVI	2265644	2281000	SNP-based p-val=5.23555929786e-07	window-based p-val=1e-06	chrVI	2263289	2278645	15356
chrVI	9257657	9531115	SNP-based p-val=5.81594895606e-07	window-based p-val=1e-06	chrVI	9247052	9520229	273177
chrVI	17809874	17809875	SNP-based p-val=7.22390822834e-07	window-based p-val=0.0649350649351	chrVI	17777704	17777705	1
chrXI	1630001	1651000	SNP-based p-val=3.05025879152e-06	window-based p-val=5e-07	chrXI	1626890	1647889	20999
chrXI	5859729	7148665	SNP-based p-val=8.82877359121e-12	window-based p-val=5e-07	chrXI	5848039	7135605	1287566
chrXI	8269546	8526766	SNP-based p-val=1.02262824736e-07	window-based p-val=1e-06	chrXI	8256494	8513587	257093
chrXI	9254211	9544159	SNP-based p-val=1.51887922639e-07	window-based p-val=2e-06	chrXI	9241308	9531224	289916
chrXI	9609115	9933670	SNP-based p-val=4.88372276069e-10	window-based p-val=5e-07	chrXI	9596180	9920878	324698
chrXI	13199001	13251000	SNP-based p-val=1.49236687245e-05	window-based p-val=2e-06	chrXI	13179748	13231747	51999
chrXV	7510001	7523108	SNP-based p-val=6.11592024845e-07	window-based p-val=1e-06	chrXV	7499596	7512703	13107
chrXX	541825	734533	SNP-based p-val=9.11419480742e-08	window-based p-val=5e-07	chrXX	541162	732717	191555
chrXX	4577501	4582000	SNP-based p-val=2.58391015007e-06	window-based p-val=3e-06	chrXX	4562580	4567079	4499
chrXX	10512722	10879144	SNP-based p-val=7.84805907523e-09	window-based p-val=5e-07	chrXX	10488757	10854038	365281
chrXX	13532824	13718417	SNP-based p-val=2.32833347145e-07	window-based p-val=0.000115598917994	chrXX	13506404	13691688	185284
chrXX	14247792	14549629	SNP-based p-val=4.69853360495e-09	window-based p-val=5e-07	chrXX	14220184	14521815	301631
chrXX	15910265	15965492	SNP-based p-val=2.52379279324e-08	window-based p-val=5e-07	chrXX	15880161	15935388	55227
chrIII	15861001	15865500	SNP-based p-val=1.57725596893e-05	window-based p-val=3e-06	chrIII	15817388	15821887	4499
chrIII	17624501	17629000	SNP-based p-val=0.000746338933743	window-based p-val=3e-06	chrIII	17568158	17572657	4499
chrVII	7679397	7679398	SNP-based p-val=4.91163336321e-07	window-based p-val=0.00104854776135	chrVII	7635018	7635019	1
chrVII	9643586	10125404	SNP-based p-val=5.51598532555e-07	window-based p-val=1.98844712222e-05	chrVII	9593244	10074977	481733
chrVII	12516226	13064069	SNP-based p-val=3.43566290015e-07	window-based p-val=1e-06	chrVII	12458544	13005970	547426
chrVII	16339204	16603131	SNP-based p-val=1.08732967958e-07	window-based p-val=5e-07	chrVII	16278516	16541538	263022
chrVII	16656518	17112991	SNP-based p-val=2.9905805132e-07	window-based p-val=1e-06	chrVII	16594925	17050921	455996
chrVII	17291990	17978043	SNP-based p-val=2.39707604848e-08	window-based p-val=2e-06	chrVII	17229985	17915388	685403
chrVII	19487021	20185115	SNP-based p-val=2.40264569547e-09	window-based p-val=5e-07	chrVII	19420928	20118579	697651
chrVII	20584490	21217199	SNP-based p-val=1.44685237907e-12	window-based p-val=5e-07	chrVII	20516901	21148993	632092
chrVII	21942501	21994500	SNP-based p-val=1.22321428105e-06	window-based p-val=2e-06	chrVII	21873270	21925269	51999
chrVII	22495889	22575676	SNP-based p-val=8.71816725897e-08	window-based p-val=0.000110280332605	chrVII	22426076	22505863	79787
chrVII	24050742	24133000	SNP-based p-val=6.04990152332e-08	window-based p-val=1e-06	chrVII	23980116	24062374	82258
chrXII	4187001	4207965	SNP-based p-val=4.37575528119e-07	window-based p-val=1e-06	chrXII	4161269	4182233	20964
chrXII	4343233	4501676	SNP-based p-val=3.90537418442e-09	window-based p-val=5e-07	chrXII	4317501	4476066	158565
chrXII	6515376	6904956	SNP-based p-val=1.4149185254e-08	window-based p-val=5e-07	chrXII	6486405	6876403	389998
chrXII	8936246	9051375	SNP-based p-val=2.38221779814e-07	window-based p-val=5e-07	chrXII	8905520	9020649	115129
chrXIV	11771561	11792855	SNP-based p-val=5.72357811165e-11	window-based p-val=5e-07	chrXIV	11746202	11767496	21294
chrXIX	2611560	2770188	SNP-based p-val=8.71446433856e-15	window-based p-val=5e-07	chrXIX	2603277	2762333	159056
chrXIX	9589458	9742222	SNP-based p-val=9.69956667155e-08	window-based p-val=5e-07	chrXIX	9569260	9722011	152751
chrXIX	10949023	11090333	SNP-based p-val=1.34993584752e-07	window-based p-val=0.000167358414781	chrXIX	10926648	11067871	141223
chrXIX	11470001	11475000	SNP-based p-val=3.44530171234e-05	window-based p-val=4e-06	chrXIX	11447278	11452277	4999
chrXIX	13931001	13935000	SNP-based p-val=8.59101895961e-06	window-based p-val=5e-07	chrXIX	13904652	13908651	3999
chrXIX	14502001	14526500	SNP-based p-val=1.24422024339e-06	window-based p-val=5e-07	chrXIX	14475223	14498751	23528
chrXVI	12803507	12832483	SNP-based p-val=5.77747405787e-07	window-based p-val=5e-07	chrXVI	12785416	12814392	28976
chrXVI	14378001	14455715	SNP-based p-val=2.13220342925e-08	window-based p-val=5e-07	chrXVI	14358564	14436278	77714
chrXVI	17123302	17729003	SNP-based p-val=2.95551634375e-09	window-based p-val=5e-07	chrXVI	17095905	17699061	603156
chrXVI	17818067	18076229	SNP-based p-val=2.57992015867e-08	window-based p-val=5e-07	chrXVI	17787973	18044870	256897
chrXXI	1780067	2396580	SNP-based p-val=9.07295717709e-09	window-based p-val=5e-07	chrXXI	1762946	2379689	616743
chrXXI	2985203	3697323	SNP-based p-val=3.92342573786e-07	window-based p-val=6e-06	chrXXI	2966739	3678304	711565
chrXXI	8223200	8426469	SNP-based p-val=3.72665226933e-07	window-based p-val=6e-06	chrXXI	8196239	8398978	202739
chrXXI	9162390	11766018	SNP-based p-val=1.40420684211e-11	window-based p-val=5e-07	chrXXI	9132031	11725972	2593941
chrXXI	11975598	12192612	SNP-based p-val=2.51492946079e-09	window-based p-val=5e-07	chrXXI	11934405	12151302	216897
chrVIII	2697501	2701000	SNP-based p-val=5.89343347425e-06	window-based p-val=2e-06	chrVIII	2682891	2686390	3499
chrVIII	9387081	9712989	SNP-based p-val=1.10412826159e-07	window-based p-val=5e-07	chrVIII	9367071	9692354	325283
chrVIII	10426463	10870665	SNP-based p-val=5.18336335893e-08	window-based p-val=5e-07	chrVIII	10404593	10848653	444060
chrVIII	10932159	11068114	SNP-based p-val=9.42124320142e-09	window-based p-val=5e-07	chrVIII	10910240	11046195	135955
chrXIII	8396836	8516896	SNP-based p-val=8.77712995103e-08	window-based p-val=5e-07	chrXIII	8356477	8476529	120052
chrXIII	11467570	11503036	SNP-based p-val=1.60700105809e-07	window-based p-val=0.000879584835957	chrXIII	11425293	11460933	35640
chrXIII	12578371	12578594	SNP-based p-val=1.17402675817e-07	window-based p-val=1.32944249829e-05	chrXIII	12535359	12535582	223
chrXVII	19707501	19714500	SNP-based p-val=2.4276778597e-06	window-based p-val=1e-06	chrXVII	19627604	19634603	6999
chrXVIII	3129359	3131343	SNP-based p-val=6.1025151908e-07	window-based p-val=0.000278916687585	chrXVIII	3116122	3118106	1984
